# Amyloid-beta precursor protein contributes to brain aging and learning decline

**DOI:** 10.1101/2024.10.11.617841

**Authors:** Dennis E.M. de Bakker, Mihaela Mihaljević, Kunal Gharat, Yasmin Richter, Sara Bagnoli, Frauke van Bebber, Lisa Adam, Farzana Shamim-Schulze, Oliver Ohlenschläger, Martin Bens, Emilio Cirri, Adam Antebi, Ivan Matić, Anja Schneider, Bettina Schmid, Alessandro Cellerino, Janine Kirstein, Dario Riccardo Valenzano

## Abstract

Brain aging is a key risk factor for many neurodegenerative diseases, yet its molecular and cellular mechanisms remain elusive. Amyloid-beta precursor protein (APP) is among the most studied proteins linked to brain pathology; however, its role in non-pathological brain aging remains poorly characterized. Here, we investigate the natural impact of APP on normal brain aging using the short-lived turquoise killifish (*Nothobranchius furzeri*), which exhibits rapid and spontaneous age-related decline. We found that a pyroglutamated APP derivative (APP_pE11_) accumulates intra-neuronally in an age-dependent manner, co-localizing with a marker of cell death. We found that intraneuronal APP_pE11_ is also present in brains from healthy elderly humans, suggesting deep evolutionary conservation. To determine APP’s role in spontaneous brain aging, we knock-out “amyloid precursor protein a” (*appa*) in killifish via CRISPR/Cas9. The lack of *appa* mitigated brain aging from a proteome-wide perspective, reduced age-related cell death and inflammation, and improved neuronal activity and learning capacity in aged individuals. Our findings show an ancestral and previously unrecognized role of amyloid-beta precursor protein in non-pathological brain aging, making it an ideal target for anti-aging interventions.
