## Supplemental tables for "Amyloid-beta precursor protein contributes to brain aging and learning decline": Table_S1_cDNA_appa_appb.xlsx

### Sheet: appa cDNA
>ENSNFUT00015053032.1 APP-201 cdna:protein_coding
ATTCTCCTCCGCCATACAGTTACAGTTACGAGATGTACCCCCAGCCTGTGCACCCCCCAC
CCTACACCCCAGATATTCCTCCGGAGCGTAGCTACTCCCCACCTCCACCTTACCCAGGAC
ACACCCTCAAGTGAATCCCAATCCTTTGGATTTGGACCTGGAGGCGGCTTCGCATCCAAC
ATTGTTTTAATCCTTTTAGAAAACTTGAATAACAGATGTTGAAAAGAGGCTTGAAGTATG
AGCAGCAATGATGGGAAATAATGATCCAAGGAAAATGTGGGTCAAGAAGGAGGCTGCTGC
TGCTCAGTAATAATGAAAATGACTCCAAACCAGCTGTGCCTGGCTTTGATGAAGGTGAAG
ACCACACCACCAAGGAAGGGGAGCCTGTCACCACCACTGGAGTCACTCTGAGCAGATGAC
AGACTTTTCTGTTTCACATGCTGATTTTAAACGTGACGTTTAAACGACTGGAGTGGTTTT
TAAATGAGAAACTTGATGTGCAAGGCCTGGATGTGTGCTGTGCAGTCACACATAATCTGA
AATGATTTAACTGTGAATGTTTTTTTTACTTGTTTATGACTGTTGTGAATCAAAGATGAT
TTTTTAAATAAACACTGGTTACAGTTTCTTGGTGTTTTTGAATGTCAGAAATTTGACAAT
AAATGACTCGTGAGGAAGAAGACACGTGCGTGATGGAGGCTGCGCGTGCGTTCTAATCCC
ACTCGGCTGCGGTCAGGTGATCCGACTCGGAGCAGCTGTGCTGTTTCAGTACCGCTCACC
GTCAGACAACGGGAGTCACCGGCGGCGAGTACACGGCTTTTTTTCCTAACCGCATTCTTT
TTGGAGAAAACGTCGCCTTTAGGAGCGTTTTTTCAGCGAAACGTCATGGGGGAGCAAGTG
GCTTTACTGCTGCTGGTTGTAGCGGCGTCGGCTCTGGCACTGGAGGTCCCCACCGATGTT
TCTATGGGTCTGCTGGCCGAGCCGCAGGTGGCTATGTTTTGCGGTAAACTCAACATGCAC
ATCAACGTTCAGAGCGGCAAGTGGGAGTCCGACCCCTCGGGCACGAAGAGCTGCATCGGG
ACCAAAGAGGGAATCCTGCAGTACTGCCAGGAGGTGTATCCAGAACTCCAGATCACCAAC
GTGGTGGAAGCCAACCAGCCAGTCAGCATTCAGAACTGGTGCAAGAAGGGACGCAAGCAG
TGTCACAATCACAATCACATGCACATCGTGGTGCCCTACCGCTGCCTGGTGGGAGAATTT
GTGAGCGACGCCCTGCTTGTTCCTGACAAGTGTAAGTTCCTCCACCAGGAACGGATGGAC
CAGTGTGAGAGCCACCTGCACTGGCACACCGTCGCCAAAGAGTCTTGCGGAGACCGCAGC
ATGAACCTCCACGACTACGGGATGCTGCTGCCCTGTGGCATCGACCGTTTCAGAGGGGTG
GAGTTTGTGTGCTGCCCCACCGAGGCGGAGCGTGACACTGACAGCGCCGAGCAGGACTCG
GATGATTCTGATGTCTGGTGGGGCGGGGTGGAGACGGACTACTCTGACAACAGTATGGTG
CGGGAGCCTGAACCAGTGGTGCAGCAAGAGGAAGCCAAACCAACTGTGGTAGAGGAGGAG
GAGGAGGAGGAGGACGACGACGACGACGAAGAGGCCTTGCTAGACAACGACCAGGACGGG
GATGGGGAGGAGGATGAAGAAGTGGAGGAGGAGGATGAGGAGGATGGGGACGACGACGTC
ATCGACATGCTGGATGACGGCGATGATGCAGACGAGCCTGCCACCAGCATTGCCATGACA
ACCACAACAACCACCACCACGGAATCTGTGGAGGAAGTGGTTAGAGATGTGTGCTGGGCC
AACGCTGAGACTGGACCGTGTCGGGCCATGCTGTCCCGCTGGTTCTTTGACCGACAGGAG
GGCCGCTGTGTTCAGTTTATCTACGGCGGCTGTGGAGGCAACAGGAATAACTTTGAGTCA
GAGGAGTACTGCCTGGCTGTCTGCCGCAGCGTCATACCCACCGCCACGCCTAGCTCCCCC
GATGCAGTGGACCACTACCTGGAGACGCCTGCTGATGAAAACGAGCACGCTCACTTCCAG
AAAGCCAAGGAGAGCTTGGAAGCCAAGCACCGAGAGAGAATGTCCCAGGTGATGAGGGAA
TGGGAAGAAGCCGAGAGGGAAGCTAAGAATCTTCCCCGTGCCGACAAGAAGGTTGTGATC
CAACGTTTCCAGCAGAAGGTGGAGGCGCTGGAGCAGGAAGCCGCCAGCGAGCGTCAGCAG
CTGGTGGAGACCCACATGGCGCGGGTGGAGGCCCTGCTCAACGACCGCCGCCGCTTGGCT
TTGGAGAGCTACCTGACCTCTCTACAGCAGGACCCACCCAGGCCCCGTCACGTCTTCAGC
CTGTTGAAGAAGTATGTGCGTTCTGAGCAGAAGGACCGGCAGCACACTCTCAAACATTTT
GAACATGTTCGCATGGTGGATCCCAAGAAGGCAGCTCAGATCAGACCTCAGGTGCTCACC
CACCTGCGCGTTATCGAGGAGCGAATGAACCAGTCTCTGGGACTTCTCTACAAAGTTCCT
GGAGTAGCTGATGATATCCAGGACCAAGTTGAGCTCCTGCAGAGAGAGCAGGCCGAGATG
GCCCAGCAGCTGGCCAACCTGCAGACAGATGTGAGGGTGAGCTACGGAAACGACGCCCTG
ATGCCCGACCAGGAGCTCGGAGACGGCCAGACCGACCTTTTGCCCCAGGAAGACATGCTG
GGAGGGGTCGGCTTTAACCACCCTGAGAGCTTCAACCAAGTTGAGCTGATGGACACTCTT
CCCAATCCTGACCGAGACGTTCCCACACGACCAGTGACTGGAATGAAGATGGAAGCTATT
CCTGAGCTGAGGATGGAGACGGAGGACAGACAGAGTACAGAGTATGAAGTTCACCACCAG
AAACTGGTCTTCTTCGCAGAAGATGTTGGCTCCAACAAGGGCGCCATCATCGGCCTGATG
GTTGGAGGCGTCGTCATAGCAACGGTTATCGTCATCACCCTTGTGATGCTGAGGAAGAAG
CAGTACACCTCCATCCACCACGGAGTGATCGAGGTGGATGCTGCCGTCACTCCCGAAGAG
CGCCACCTGTCCAAGATGCAGCAGAACGGCTACGAGAACCCGACCTACAAGTTCTTTGAG
CAGATGCAGAACTGAGGAGTCTCACATGTACACGCTCACATAAATGCACCATCACCCCCC
TCCCCCACATCACCCCACCCCTCCCCTCTACCGCCCCACGTCTGCTAGAGGCCGCGCGGC
TTTAGTGGCTGGAGTAGTCAGCGACCGTAGTCGGGGTTAAACCAGCTTTTTCACTTTTTA
ATTATTATTATTAAAGATCTGCGTTTTTAGGACGCCGCTGCGGTCTGGGCCTGCTGATGT
ACAGACACCCCCCTCGCTCCGGGCCGTGAAGCTGAAGCGTGTTCTCCACTGATTCAGGGT
CAGCGTTTGGTTGTAGGAGCTGGTTTTTCCCATAGAGCCTGACCTCTGATCAGGAAGGTC
GTGAGCACACGCTGATCTGGGCTCAGTTAGGTTCAGGTCACCTGGGAAATTCTAAAATAA
TGACGTATTGTAAACGAGACTCAACTGCACTACCTTCTACACTGGAGTAAGAGCGCTTCC
TCCCCCTCCTCCCCCTCCACCCCTCCCTTCATCATCCTCTCTTCTGTTGTTGGCGCGTTC
GTACAACAGCTGGGCTGTGTTGGGCCTCACGAGGCTCCTATCAGACGACGACGACGAAAT
AATCCAACGAGCCGTTTTCATTTTAGAGTTTCTATCATTTCCATTTTTCTTTTTCAGAAA
AGGTCAAAAACGACAAAAAAAAAAGATCAAGTGATGTAAAGTCATTTTTCAAATTGCGTG
TAATGTTGCTGAAGTCTTAGCTGTTCTTCTGTGGTGTGCATGACAACAACAACAACTGGA
TTTGGAGGAAATAAAAATAAAAACATCAGTGTAGATTGTCA

### Sheet: appb cDNA
>ENSNFUT00015012013.1 appb-201 cdna:protein_coding
ATGGAGGAGCACACGGCGTTTCTGCTGTTACTGGTGGCGACCTTGACGCTTTCATCTGAG
GTGCCTTTGGATGACTCGGTGGGTTTGCTAACTGAGCCCCAGGTGGCCATGTTCTGCGGG
AAGCTCAACATGCACATCGATGTACAGACTGGGAAATGGGAGTCCGACCCCTCAGGCTCC
AAGAGCTGCATCGGCACCAAGGAGGGCATCTTGCAGTACTGCCAGGAGGTGTACCCAGAG
CTACAGATCACGAATGTCGTAGAGGCCAACCAACCTATCAGCATTCCAAACTGGTGCAAG
AAAAGCCGCAAGCAGTGCCGCAGTCACACACACATCGTGGTGCCCTACCGCTGCCTGGTT
GGAGAGTTTGTCAGCGATGCTCTGCTTGTTCCTGATAAGTGTAAGTTCCTGCACAAGGAG
AGGATGGATCAGTGCGAGAGTCACTTGCACTGGCACACTGTAGCCAAAGAGTCTTGTGGA
GACCGTTCCATGAATCTCCATGACTACGGGATGCTGTTGCCATGTGGAATTGACCGTTTC
CGAGGGGTGGAGTTTGTGTGCTGCCCAGCGGAGGCGGAACGTGTCATGGACAACACAGAA
CAAGAAGGGGAGGAGTCTGACGTCTGGTGGGGCGGGGCTGACGCTGAATACGCCGACAAC
AGCATGACCCGTCCAGCAGACACAGAACCGGCCACCACAGAGGACAACGAAGACGTTGTT
CAAGAGGAGGAAGACTTTGAGCAGGATGACAACGGAGATGGCGAAGAAGACGATGATGAG
GACATTGATGTGATCGATGAACGCGAAAGCATTGATGAGCGCAACGCTAACATTGCCATG
ACGACCACTACCACCACCACTACTGAATCTGTTGAGGAGGTTGTGCGAGCGGTGTGTTGG
GCTCGCGCTGAGTCGGGCCCGTGTCACGCCATGCTGCAGCGTTGGTACTTCATGCCTGAG
AAGGGCAGATGTGCTCCCTTCTTATTCGGGGGCTGCGCGGGCAACAGGAATAACTTTGAG
TCGGAGGAGTACTGCCTTGCTGTCTGTAGCAGCTCGTTACCCACCGTAGCCCCCAGCCCT
CCAGATGCCGTGGATCAGTACCTGGAGTCTCCCGGTGATGACAATGAACACACAGATTTC
AGGAGGGCCAAAGAAAGCCTGGAGGCCAAACATCGTGAGAAAATGTCCCAGGTCATGAGG
GAGTGGGAGGAAGCGGAGAGACAGTCCAAGAATCTTCCTCGTGCTGACAAAAAAGCTGTC
ATCCAGCACTTCCAGGAGAAGGTGGAGGCTCTGGAGCAGGAGGCAGCAGAGGAGCGACAG
CAGCTGGTGGAGACTCACATGGCCCGGGTGGAGGCTCTGCTCAACAGTCGCAGACGCATG
GCTCTGGAAAATTACCTCAGCGCTCTACAGGCCAATCCTCCACGGCCCCGACAGGTGCTG
AGCCTGCTGAAGAAGTACGTACGTGCAGAACAGAAAGACAGGCAGCACACACTGAAACAC
TACGAGCATGTTCGCACAGTCGATCCTAAGAAGGCAGCTCAGATCCGACCTCAGGTTCTG
ACCCACCTCCGTGTGATCGATGAGAGGATGAATCAGTCAATAGGTCTGCTCTACAAAGTC
CCCAGTGTGGCTAATGAGATCCAGAAACAAGTTGCAATCGTAGTGCAGCGAGTTCAGTCT
GAGCTCTCCCAGCAAGTGTCCTCCCTGCAGAGCGACGGGCGGGTGGATGGTCGGGTGAGT
TATGGTAACGATGCCCTGATGCCGGATCAGACCTACAGCTCTGCTCCTCTGGATCCCGGT
TTGGACGGACTGGGCTTCAGTCATCCGGAGAGCTTTAATCAACCAAACACAGAGAACCAC
GTTGAGCCCGTAGATGCTCGTCCTAATCCAGACAGAGGATTCCCAACGAGACCTGTTTCT
GCCCTGAATCCGGACGTTCGTATGGAGAGTAAAGACAGACAGAGCGCCGGTTATGAAGTT
TACCACGAGAAACTGGTGTTTTTCGCTCAAGACGTGGGGTCCAATAAGGGGGCTGTTATC
GGGCTCATGGTTGGAGGCGTTGTCATAGCAACTGTCATTGTCATTACTTTGGTGATGTTG
AGGAAGAAACAGTACACGTCCATCCATCATGGCGTGATTGAGGTGGACGCGGCGGTGACA
CCAGAGGAGCGCCACCTCGCCAAGATGCAGCAGAACGGCTACGAGAACCCCACCTATAAA
TTCTTTGAGCAGATGCAGAACTGAAGAATATTTAACCCGACATTTGAAACCACCTTTTCT
CATCACCCTCCTGGTATTTTTACTAATCTGATCATTGGCTCCTACACGTCTCAGCCCCTA
CCCTGTTGATGCTAAAAAGGCTGTTGGGTGGGGGAGGGGGCTTCACAGATTTTACTCTTT
CATATTAAATAAATGATACATTTTTGCATGACA
