## Supplemental tables for "Amyloid-beta precursor protein contributes to brain aging and learning decline": Table_S4_AAT_scores.xlsx

### Sheet: AAT_raw_data
Fish ID	Age	Genotype	Gender	Cycle 1	Cycle 2	Cycle 3	Cycle 4	Cycle 5	Cycle 6	Cycle 7	Cycle 8	Cycle 9	Cycle 10	Cycle 11	Cycle 12	Cycle 13	Cycle 14	Cycle 15	Cycle 16	Cycle 17	Cycle 18	Cycle 19	Cycle 20	Cycle 21	Cycle 22	Cycle 23	Cycle 24	Cycle 25	Cycle 26	Cycle 27	Cycle 28	Cycle 29	Cycle 30	Cycle 31	Cycle 32	Cycle 33	Cycle 34	Cycle 35	Cycle 36	Cycle 37	Cycle 38	Cycle 39	Cycle 40
595	6 weeks	appa +/+	female	0	0	1	1	0	0	0	0	0	0	0	1	0	0	0	1	0	1	1	1	1	0	0	1	1	0	0	1	0	1	0	0	0	1	0	1	0	0	0	0
596	6 weeks	appa +/+	male	0	0	1	0	0	0	0	0	0	1	1	0	0	0	1	0	0	0	0	0	1	1	1	0	1	1	1	0	1	0	1	0	1	1	1	1	1	1	1	0
597	6 weeks	appa +/+	male	1	1	0	0	1	0	1	0	1	0	1	0	0	1	1	1	1	1	1	1	1	1	0	1	1	1	1	1	0	1	1	1	1	1	0	1	1	0	0	1
598	6 weeks	appa +/+	female	0	1	1	0	0	1	1	1	0	1	1	1	1	1	1	1	0	1	1	1	1	1	0	1	1	1	1	1	1	1	1	1	1	0	1	0	0	0	1	1
599	6 weeks	appa +/+	female	1	0	0	0	0	0	0	1	0	0	1	0	0	1	0	0	0	0	0	1	0	0	1	0	1	1	1	0	1	1	1	0	1	0	0	0	0	1	1	1
600	6 weeks	appa +/+	female	0	1	1	1	0	1	0	1	0	1	0	1	1	0	1	1	0	0	1	0	0	0	1	0	1	1	0	0	0	1	0	0	1	0	0	0	0	0	1	0
601	6 weeks	appa +/+	male	0	0	1	0	0	0	0	1	0	1	1	0	1	0	0	1	1	0	0	1	1	1	0	1	0	0	0	0	0	1	0	0	1	0	1	0	1	0	0	0
602	6 weeks	appa +/+	male	0	0	1	0	0	1	1	0	1	1	1	1	1	1	1	1	1	0	0	1	1	0	0	1	1	1	1	1	1	1	0	0	0	1	1	0	1	1	0	1
603	6 weeks	appa +/+	male	1	1	0	0	0	0	1	0	0	1	1	0	0	0	0	0	0	1	0	0	1	0	0	0	0	1	1	0	0	0	0	1	1	1	1	1	0	1	1	0
604	6 weeks	appa +/+	female	0	0	1	1	0	1	0	1	0	1	1	1	0	1	1	0	0	1	1	0	1	1	1	0	1	1	1	1	0	0	1	1	1	1	1	1	0	1	1	1
605	6 weeks	appa +/+	male	0	0	0	1	1	0	1	0	0	1	1	1	0	1	1	0	0	0	0	0	1	0	1	1	0	0	1	0	1	1	0	0	1	1	1	0	0	1	1	1
606	6 weeks	appa +/+	female	0	1	0	1	1	1	1	1	0	1	1	1	1	1	1	1	1	0	1	1	1	0	1	1	0	1	1	1	1	0	1	0	1	0	0	0	1	0	1	1
607	6 weeks	appa +/+	male	0	1	1	1	1	1	1	0	1	1	1	1	0	0	0	1	0	0	1	1	0	1	1	0	1	0	0	0	1	0	1	1	1	0	0	0	1	1	0	1
608	6 weeks	appa +/+	male	0	0	1	0	0	0	0	1	0	1	1	0	0	0	0	1	0	0	0	1	1	1	0	0	1	1	0	1	1	0	0	1	0	0	1	0	0	0	1	0
609	6 weeks	appa +/+	female	0	1	0	0	0	0	0	0	0	0	1	1	0	1	1	0	0	0	0	0	1	1	1	0	0	0	0	1	1	0	1	1	1	1	0	1	0	1	0	0
610	6 weeks	appa +/+	male	1	0	1	1	1	1	0	1	1	0	0	1	1	0	1	1	1	1	1	0	1	0	1	1	1	1	1	1	1	0	0	1	1	1	0	0	1	0	0	1
1219	7.5 months	appa +/+	male	0	0	1	1	0	0	1	0	1	0	0	0	1	1	0	0	0	1	0	0	0	1	0	1	1	1	0	1	0	1	0	0	1	1	0	0	0	1	1	0
1220	7.5 months	appa -/-	female	0	1	1	1	1	1	0	0	1	0	1	1	0	1	0	0	1	0	1	1	0	0	1	1	0	0	0	1	0	0	0	0	0	0	1	1	0	0	1	0
1222	7.5 months	appa +/+	female	1	0	0	1	0	0	0	0	0	0	0	0	0	1	0	1	1	1	1	1	1	1	0	0	1	1	0	0	0	1	1	0	0	1	0	0	0	1	1	0
1223	7.5 months	appa -/-	male	0	0	1	1	1	1	1	1	0	1	1	1	1	0	1	1	1	1	1	1	1	1	1	1	1	0	0	1	1	1	1	1	1	1	0	1	0	1	1	1
1224	7.5 months	appa +/+	female	0	0	0	0	0	1	0	0	0	0	0	0	1	0	1	0	0	0	0	0	0	1	0	0	0	1	1	0	0	0	1	0	0	1	1	1	1	1	0	1
1225	7.5 months	appa -/-	male	0	0	0	0	0	1	1	1	1	0	1	0	0	1	1	0	1	1	1	0	1	1	1	1	0	1	1	1	0	1	1	1	1	1	1	1	1	1	1	1
1226	7.5 months	appa +/+	male	0	0	0	0	0	0	0	0	0	1	0	0	0	1	1	0	1	0	0	0	1	0	0	1	0	0	0	0	0	1	0	0	0	0	0	0	1	1	0	1
1227	7.5 months	appa +/+	male	0	1	0	0	1	0	0	0	1	1	1	0	1	1	0	0	1	1	1	1	1	0	0	0	0	0	1	0	0	1	0	0	0	0	1	1	1	1	1	0
1228	7.5 months	appa -/-	female	0	0	0	0	1	0	0	0	0	0	0	1	0	0	0	1	1	1	0	0	1	0	0	0	0	1	1	0	1	1	0	1	0	0	0	1	1	0	0	1
1229	7.5 months	appa -/-	female	0	0	0	0	0	0	0	0	1	0	0	0	1	1	0	0	1	1	1	0	1	1	0	0	0	0	1	0	1	1	1	1	1	1	1	0	1	1	0	1
1230	7.5 months	appa +/+	male	0	0	0	0	0	1	0	0	0	0	0	0	0	0	0	1	1	0	0	1	0	0	1	1	0	0	1	0	0	0	1	0	0	0	0	0	1	1	0	0
1231	7.5 months	appa -/-	female	0	0	1	1	1	1	1	1	1	1	1	0	1	1	1	1	0	0	1	1	1	1	1	0	0	1	1	0	0	0	1	1	0	1	1	1	0	0	0	0
1232	7.5 months	appa +/+	male	1	1	1	0	1	0	0	1	1	1	1	0	1	0	0	0	1	1	1	0	0	1	1	1	1	1	1	1	1	1	1	1	1	1	1	1	1	1	0	1
1233	7.5 months	appa +/+	male	0	1	1	0	1	1	0	1	0	0	0	0	1	0	0	1	1	0	1	1	1	1	0	1	1	1	1	1	0	0	1	1	1	1	0	1	1	1	0	1
1234	7.5 months	appa -/-	female	0	0	0	0	1	1	0	1	1	0	1	1	1	1	0	1	1	0	0	0	0	1	0	1	1	0	0	0	1	0	0	1	0	0	1	0	1	0	1	0
1235	7.5 months	appa -/-	male	1	0	0	0	0	1	1	1	1	0	0	1	1	1	0	0	1	1	1	1	1	1	1	0	1	1	0	1	1	1	0	0	1	1	1	0	0	1	1	1
1236	7.5 months	appa +/+	male	0	0	0	0	0	0	0	1	1	1	0	0	0	1	1	1	1	1	1	0	0	1	0	0	0	0	0	0	1	1	1	1	1	1	0	1	0	1	0	0
1237	7.5 months	appa +/+	male	1	0	0	1	0	1	1	0	1	1	1	0	1	1	0	1	1	1	1	1	1	0	1	1	1	1	0	1	1	1	0	0	1	1	1	1	1	1	0	1
1238	7.5 months	appa -/-	female	0	1	0	0	0	1	0	0	0	0	0	0	1	0	1	1	0	1	1	1	1	1	1	1	1	1	1	1	1	1	0	0	0	1	1	1	1	0	1	0
1239	7.5 months	appa +/+	female	0	0	1	1	0	0	0	0	1	0	0	0	1	0	1	1	0	1	0	1	1	1	1	1	1	1	0	0	1	1	1	1	1	1	1	1	1	1	1	0
1240	7.5 months	appa -/-	female	0	0	0	0	0	0	1	1	0	0	0	0	1	1	1	0	0	0	0	0	0	0	1	0	0	0	1	1	0	0	0	0	1	1	0	0	1	0	0	0
1241	7.5 months	appa -/-	female	0	1	0	0	1	1	1	1	1	1	0	0	0	1	1	0	1	1	1	1	1	1	1	1	1	1	1	1	1	1	1	1	0	1	1	0	1	0	0	1
1242	7.5 months	appa +/+	female	0	0	1	0	1	1	1	0	0	0	0	1	1	0	0	0	0	0	0	1	1	1	1	1	1	1	1	1	0	1	1	1	0	1	0	1	1	1	1	0
1243	7.5 months	appa -/-	male	0	0	1	1	0	1	1	0	1	1	1	1	1	1	0	1	0	0	0	1	1	1	1	1	0	1	0	1	0	0	1	0	0	1	1	1	1	1	1	1
1244	7.5 months	appa +/+	male	0	0	1	0	1	0	1	1	1	0	1	1	1	1	1	1	1	1	1	1	1	1	1	1	1	1	1	1	1	0	0	0	0	0	0	0	0	0	1	1
1245	7.5 months	appa +/+	female	0	0	0	1	0	1	1	0	1	1	1	1	0	1	1	1	0	0	1	0	0	1	1	1	1	1	1	1	0	1	0	0	0	1	1	1	0	0	0	0
1246	7.5 months	appa -/-	female	0	1	1	0	1	1	0	1	0	0	1	0	0	1	0	0	0	0	0	1	0	0	0	0	0	0	0	0	0	0	0	0	0	0	0	0	1	1	0	1
1247	7.5 months	appa -/-	female	1	0	1	1	0	0	0	0	1	1	0	0	1	1	0	0	0	0	0	0	1	1	1	1	1	1	1	1	0	0	1	0	1	0	0	0	0	1	0	1
1248	7.5 months	appa +/+	female	0	0	1	1	1	1	0	0	1	1	1	1	1	1	1	1	1	1	0	0	1	1	1	0	0	1	0	0	0	1	0	1	0	1	0	0	0	0	1	0
1249	7.5 months	appa +/+	male	0	0	0	0	0	0	1	1	0	0	0	0	0	0	1	1	0	0	0	0	1	0	0	0	0	0	0	1	0	1	0	0	0	1	0	0	0	0	0	0
1250	7.5 months	appa -/-	female	0	0	0	1	1	0	1	1	0	1	1	0	0	0	0	0	0	1	1	1	0	0	0	1	1	0	1	1	0	1	0	0	0	0	0	1	1	0	0	0
1251	7.5 months	appa -/-	male	0	1	1	1	1	1	0	1	1	1	1	1	0	1	1	1	1	1	1	1	1	0	1	1	1	0	1	0	0	0	0	0	0	0	0	0	0	0	0	0
1252	7.5 months	appa +/+	female	1	1	1	1	1	0	0	1	1	1	0	0	0	0	1	0	1	0	0	0	0	0	0	0	0	0	0	0	0	0	1	1	1	1	1	1	1	0	0	1
1253	7.5 months	appa -/-	male	1	0	1	0	0	0	1	1	1	1	0	1	1	1	1	1	1	1	1	1	1	1	1	1	1	1	1	1	1	1	1	1	1	1	0	1	1	1	1	1
1254	7.5 months	appa +/+	male	0	0	1	1	0	0	0	1	0	1	1	1	0	1	1	0	1	0	0	0	0	0	0	0	0	1	0	1	1	1	0	1	1	1	1	1	1	0	0	1
1255	7.5 months	appa -/-	female	0	1	0	0	0	0	0	0	1	1	0	0	1	1	1	0	0	1	1	0	0	1	0	0	0	1	1	0	0	0	0	1	0	0	0	0	0	1	0	0
1256	7.5 months	appa +/+	male	0	0	0	0	0	1	0	0	1	0	1	0	0	0	0	0	1	1	1	1	0	0	0	0	0	0	1	1	1	1	0	0	0	0	1	0	0	0	1	0
1257	7.5 months	appa +/+	female	0	0	0	0	1	1	0	0	0	0	0	1	0	0	0	0	1	0	1	0	0	0	0	1	1	0	0	1	0	1	0	0	0	1	0	0	0	0	0	0
1258	7.5 months	appa -/-	male	0	0	0	0	0	1	0	0	0	0	1	1	0	1	0	0	1	1	1	0	1	1	0	1	0	0	0	1	0	0	0	0	1	0	0	1	1	0	0	1
1259	7.5 months	appa -/-	male	0	0	0	1	1	1	1	1	1	1	0	0	0	1	1	0	1	1	1	1	0	0	1	0	1	1	1	1	1	0	0	1	1	0	1	0	0	1	1	1
1260	7.5 months	appa +/+	male	0	0	0	1	1	1	0	1	1	0	1	0	0	0	0	1	0	0	0	1	1	1	1	1	1	0	1	0	1	0	0	1	1	1	1	1	0	1	1	1
1261	7.5 months	appa -/-	female	0	0	0	0	0	1	0	1	1	1	1	1	1	1	1	0	1	0	1	0	0	0	1	0	0	1	0	0	0	0	1	0	0	1	1	0	0	1	1	0
1262	7.5 months	appa +/+	male	1	1	0	1	0	0	0	0	1	0	0	0	1	1	1	0	1	0	0	1	0	1	0	1	1	0	1	1	1	1	0	0	1	1	1	1	1	1	0	1
1263	7.5 months	appa -/-	male	0	0	1	1	1	1	0	1	1	1	1	0	1	1	0	0	1	1	1	0	1	1	1	1	0	1	1	0	1	1	0	1	1	1	1	0	0	1	1	1
1264	7.5 months	appa +/+	male	0	0	1	0	0	0	1	0	0	0	0	1	1	0	1	0	0	1	1	1	1	1	1	0	1	1	1	1	1	1	1	1	1	1	0	1	0	0	0	0
1265	7.5 months	appa +/+	male	0	0	1	1	1	1	1	1	1	1	1	1	1	1	1	1	1	1	1	1	1	0	1	0	1	1	0	0	1	1	1	1	1	0	0	1	1	1	1	1
1266	7.5 months	appa -/-	female	0	1	0	1	1	0	1	0	0	1	0	0	0	0	0	1	1	1	1	0	1	0	1	0	1	1	1	1	1	1	1	1	0	1	0	0	0	0	0	0
1267	7.5 months	appa -/-	male	0	0	1	0	0	1	1	1	1	1	1	1	0	1	1	1	1	1	0	1	1	1	1	1	1	0	1	1	0	0	0	1	0	1	0	1	1	1	1	1
1268	7.5 months	appa +/+	male	0	0	0	0	1	0	0	1	0	0	0	0	0	1	0	1	1	0	1	0	0	0	0	0	1	0	1	1	0	0	0	0	0	0	0	0	0	0	0	0
1269	7.5 months	appa -/-	female	0	0	0	0	0	1	1	1	1	0	0	0	0	1	0	1	0	0	0	1	0	0	1	0	0	1	0	1	0	0	1	1	0	1	1	1	1	0	1	1
1270	7.5 months	appa +/+	male	0	0	1	1	1	1	0	1	0	0	0	0	1	0	0	0	0	0	0	0	0	0	0	0	0	0	1	0	0	0	0	0	1	1	0	1	0	0	0	1
1271	7.5 months	appa +/+	female	0	1	0	0	1	0	0	0	0	0	1	1	1	1	1	1	1	1	0	1	1	1	1	1	0	1	1	1	0	1	1	0	1	1	0	1	1	0	1	1
1272	7.5 months	appa -/-	female	1	0	0	1	1	0	1	0	0	0	1	0	1	0	1	0	0	0	0	1	0	1	1	1	0	1	1	0	0	1	1	1	1	1	0	1	0	1	1	1
1273	7.5 months	appa -/-	male	0	0	1	0	0	0	0	0	0	0	0	1	1	1	1	0	1	1	0	1	1	1	1	1	1	1	1	1	0	1	1	1	0	1	1	1	1	1	0	1
1274	7.5 months	appa +/+	male	0	0	0	1	0	0	0	1	1	0	0	0	0	0	0	0	0	0	0	0	0	0	1	1	0	0	0	0	0	0	0	0	0	0	0	0	0	1	1	0
1275	7.5 months	appa +/+	male	0	0	0	0	0	0	0	0	0	0	0	0	0	0	0	0	0	0	1	0	0	0	0	0	1	1	1	1	0	0	0	0	0	0	0	0	0	0	0	0
1276	7.5 months	appa -/-	male	0	0	0	1	0	0	0	1	0	1	0	0	1	1	1	0	0	1	1	1	0	1	1	1	1	1	0	1	1	1	0	0	1	1	1	1	1	0	1	0
1277	7.5 months	appa +/+	female	0	0	1	0	0	0	0	1	0	0	1	0	1	1	1	1	0	1	0	1	1	1	1	1	0	1	0	0	0	0	0	1	0	1	0	1	0	0	1	1
