## Supplemental tables for "Amyloid-beta precursor protein contributes to brain aging and learning decline": Table_S5_HCR_probes.xlsx

### Sheet: fos cDNA
ENSNFUT00015001910_1 FOS-201 cdna_protein_coding
ATTTTAGATGGGTTGCTTATGAAAACATGGATTGTGGTTATTTTAGTTTTGAACCAAACTAAAAATCTGCTTTTTCTACTTGTAGTGAAAACTATTCCGTTAGCTATGATTGTAGTTTACTCACAACAGCCTCTGTGTTTGTAGTTTTACATAACGCCAGGCTGCTGCCGCTCAGACGCTCAGATGGTGTTTCCCATCAAGATCCGCCCACCTCGCAGGAGGATGCACCATATATGGTAAACTACGTATCGGGGATTCCTTGATCTGGAATATTCCACTTATTGGTCGCTGGCTTTAAAAACAGACACGTTCTCGTCGTAGAGAGGTTGACAACACGCTTCTTGGTGATAAGCTTGTCGTATTTAGCGTGTTGGGTTTTTGGCTGCGTTGTTATGCTAG…

### Sheet: fos probes
GAGGAGGGCAGCAAACGGaaCACATATATAACAACATTTTTATAC
TGAATTTAAATATCGCTAAATTTTAtaGAAGAGTCTTCCTTTACG
GAGGAGGGCAGCAAACGGaaCACAAATGTTTTCACAGAAAACTTC
AAAAATAAAACTCTCATAAATTAAAtaGAAGAGTCTTCCTTTACG
GAGGAGGGCAGCAAACGGaaAGACAAAATCACACCTGTCTTTTTA
TTTTAAAGACCACTCAGACCATGGTtaGAAGAGTCTTCCTTTACG
GAGGAGGGCAGCAAACGGaaACAGAAAATAAATAAGTATTGCTCT
CAAACATGTCATAATTACTCTAGTTtaGAAGAGTCTTCCTTTACG
GAGGAGGGCAGCAAACGGaaTATCTAGCACCATATAATCAGAGGA
AACACATCAGTAAACAATACGTTTAtaGAAGAGTCTTCCTTTACG
GAGGAGGGCAGCAAACGGaaCTTATTAACTTGCTACATGGTGTAA
CATAGAACGACTATTGTTTGAAACAtaGAAGAGTCTTCCTTTACG
GAGGAGGGCAGCAAACGGaaTAAAATCATTAAGAATTATGCTTCC
GCAAGTATATTTGTATATAAAGGCAtaGAAGAGTCTTCCTTTACG
GAGGAGGGCAGCAAACGGaaGTGCACGTATATCTGAGGAGAATGT
TACAAGTCTGTGCTATTGCCCTTTGtaGAAGAGTCTTCCTTTACG
GAGGAGGGCAGCAAACGGaaAGAGTCCTTAAAGGGCCAGCAGGGT
TGTTAAGGAAGAACGATGTATCCAGtaGAAGAGTCTTCCTTTACG
GAGGAGGGCAGCAAACGGaaGTTGCTGCTGCTTCCTCTCCTGTGA
GGAGTTGAGCGAGTCGGAGGACTGGtaGAAGAGTCTTCCTTTACG
GAGGAGGGCAGCAAACGGaaTCTGGGAAGGTAAACATGAATGAAG
ACGCCACAAGAGGGGAAGGTCTCAGtaGAAGAGTCTTCCTTTACG
GAGGAGGGCAGCAAACGGaaTCACGACAGGTGTGCACAGAGGCTC
TGTGGGTGGTGCATGCTGGAGTGCAtaGAAGAGTCTTCCTTTACG
GAGGAGGGCAGCAAACGGaaGGGCTCCCAGTCCTGACTTGTGTAA
GTCAGCATTATTGGCTGAGCTGTGGtaGAAGAGTCTTCCTTTACG
GAGGAGGGCAGCAAACGGaaGAACGAGCCGTCTCCATCTCCGTCT
GAGCTGGGCAGGTCGACCTCGGGGAtaGAAGAGTCTTCCTTTACG
GAGGAGGGCAGCAAACGGaaCAGACGAGTCCAGGTCGGTCATCTT
CCAGCAGGTCGAGAGACTCCTCCAGtaGAAGAGTCTTCCTTTACG
GAGGAGGGCAGCAAACGGaaGAGGATGGGGGTGCTGCTGGAGAAG
TGTGCTGTTGGAAATGGTTGTGGTGtaGAAGAGTCTTCCTTTACG
GAGGAGGGCAGCAAACGGaaTGACTAGAAGTGACGGCGGACTTTA
GAATTGGAGGCTGAGGTGAAAGTTGtaGAAGAGTCTTCCTTTACG
GAGGAGGGCAGCAAACGGaaCAGGAGAGATGGAAGACAGGTGGAA
GCTGGGAAGAGGGGATGGAGGAGTGtaGAAGAGTCTTCCTTTACG
GAGGAGGGCAGCAAACGGaaGATTGGCTGGTGGGCGGCCAGAATG
TGTGTCCAGCTCTGAGGGGATTTTGtaGAAGAGTCTTCCTTTACG
GAGGAGGGCAGCAAACGGaaTTGGCAATGTCATTCTGCAGGACAG
TCAAGCCTCTCCTTCTCCTTCAGCAtaGAAGAGTCTTCCTTTACG
GAGGAGGGCAGCAAACGGaaCTTGTTTCTCTCTCTGCGAATTCTT
CCTGTTGCGGCATTTAGCTGCTGCCtaGAAGAGTCTTCCTTTACG
GAGGAGGGCAGCAAACGGaaTCCACTCTGCCTCTCTTGGAAACCT
TTCTCCTCCTCCTCAATGCTCAACTtaGAAGAGTCTTCCTTTACG
GAGGAGGGCAGCAAACGGaaAGGCTGGGCTGGGGCTGCTGGAGCT
ATGCAGACTTCATAGCTGTGCTGGTtaGAAGAGTCTTCCTTTACG
GAGGAGGGCAGCAAACGGaaGGAGGAGACCAGAGGCTGCACCATC
GGGGTGAGCTCTGTGAGAGGGGGCCtaGAAGAGTCTTCCTTTACG
GAGGAGGGCAGCAAACGGaaGTGACTGTGGGTATGAAGGAGGCAC
TGCAGATCAGGGCTTGTGGAGATGGtaGAAGAGTCTTCCTTTACG
GAGGAGGGCAGCAAACGGaaATTGTGGAGATTCTATGCTGGAATA
ATGCTGTCAGTTCAGTATAATCCTGtaGAAGAGTCTTCCTTTACG
GAGGAGGGCAGCAAACGGaaATTGTCCCCGCACGGGGACGCGGTG
CCCCGCCGGTGACGGGTAGTATCCAtaGAAGAGTCTTCCTTTACG
GAGGAGGGCAGCAAACGGaaAAACAAACTACTTCAGGGGAATGTA
AGCGCTAAAAAGAAGCTCGGGAGATtaGAAGAGTCTTCCTTTACG
GAGGAGGGCAGCAAACGGaaTTTGGAAGCGCTCCTGTGGATCGTA
GGGAGACGAGGAAATCCCTTTTGCAtaGAAGAGTCTTCCTTTACG
GAGGAGGGCAGCAAACGGaaATAACAACGCAGCCAAAAACCCAAC
CGGCAGGAGGAAACCATAAACACTAtaGAAGAGTCTTCCTTTACG
GAGGAGGGCAGCAAACGGaaAGCGTGTTGTCAACCTCTCTACGAC
CTAAATACGACAAGCTTATCACCAAtaGAAGAGTCTTCCTTTACG
GAGGAGGGCAGCAAACGGaaTAAACTACAATCATAGCTAACGGAA
AACTACAAACACAGAGGCTGTTGTGtaGAAGAGTCTTCCTTTACG
GAGGAGGGCAGCAAACGGaaTTTTAGTTTGGTTCAAAACTAAAAT
TTTTCACTACAAGTAGAAAAAGCAGtaGAAGAGTCTTCCTTTACG

### Sheet: neun cDNA
ENSNFUT00015000861_1 RBFOX3L-203 cdna_protein_coding
TGGGCGAGGGGGTGAGGGTTATAGGGGGGTGGGGGGGGGGGTAGAAAACAGTGCCAGCAGCCACTATAATTGCCTCAATGCCAGTGGGATTGCTTTCATTCAATTGTAGCATTCCCTTACAGTGTACATGGGAGGTGGAGATGGACTGGGGGGCCGGGTCAGGTGGCGTGGGCGTGCGGGAGATCCAGTGGTGCCCTCCCTCTTTCGTACAGCTATGAGGGCGATAGCTCCCCTCTGAAATCAGTGTGAGCAACATAAAGTGAGAAACAACTGTGTGTGTGTGTGTGTGTGTGTGTGTGTGTGTGTGTGTGTGTGTGTGTGTGTGTGTGTGTGTGTGTGTGTGTGTGAAGTAGCAGTGAGGAGGTAGGTGGACCACAGATGTCACATGTGACTCTGTGT…

### Sheet: neun probes
CCTCGTAAATCCTCATCAaaTCCTCTGTATAGGCTAGCCATGGTC
TTAGTAGGGAGTGAAGCGACTGTACaaATCATCCAGTAAACCGCC
CCTCGTAAATCCTCATCAaaGTGTGGTGATAGGGGTCTGCTGTTG
ACACTGTACGTGGCAGCAGGGCCAAaaATCATCCAGTAAACCGCC
CCTCGTAAATCCTCATCAaaCAGCGGTGGTGGTGGGTTGGGCAAA
AGACTCTGCCATAGCTGTCACTGTAaaATCATCCAGTAAACCGCC
CCTCGTAAATCCTCATCAaaTGCGCCATAGAAGCCATCTTGGTAC
GTATGCTGCATAGCCGCCATAGATCaaATCATCCAGTAAACCGCC
CCTCGTAAATCCTCATCAaaGGTGGTGGAGCTGTGCGGAATGTGT
ACCGCTCCATAGGCAGGGATTGGTGaaATCATCCAGTAAACCGCC
CCTCGTAAATCCTCATCAaaAGCATACAGTTCAGGACCATAGACA
TGTGGCAGGGTAGGGAAACCCTGTTaaATCATCCAGTAAACCGCC
CCTCGTAAATCCTCATCAaaTCACCTCTATTTTGCGTCCCTCTAC
TTGTCATCACTCGTGCGGTTGCATTaaATCATCCAGTAAACCGCC
CCTCGTAAATCCTCATCAaaATCGGCATCTGTGCTTGTTTCAAAA
TGTACCGTTTAGTTTCTCCCGTGCAaaATCATCCAGTAAACCGCC
CCTCGTAAATCCTCATCAaaTCATTAAAGATAATCTCCACATCTA
ACAAACCCAAAGCCCTTGGATCCTCaaATCATCCAGTAAACCGCC
CCTCGTAAATCCTCATCAaaTTAGGTCTGGGTCCCGGAAGCGGAA
TCTTTCCAAATTGCCCGAACATTTGaaATCATCCAGTAAACCGCC
CCTCGTAAATCCTCATCAaaCTGCTGCTTCTCTGAAGAGTCTGAG
AATGTTGGAGACATGTAACCTTTTTaaATCATCCAGTAAACCGCC
CCTCGTAAATCCTCATCAaaGTTTGCGTCACGTCATCTGTCGGTG
TGGAGCTGGAGCTGCTGAGAGCCCTaaATCATCCAGTAAACCGCC
CCTCGTAAATCCTCATCAaaTGTTGTCAGTGCCGGTCGGCTCGCT
TCGTGGTGGCGGTGATAGTGGGCGTaaATCATCCAGTAAACCGCC
CCTCGTAAATCCTCATCAaaTCTTGTGAAGAGGGGCACTCCCAAA
GGGGTTGGTGGCCTCTTGGTTACCCaaATCATCCAGTAAACCGCC
CCTCGTAAATCCTCATCAaaCCCAGCTGGGGGTCTCCATGTACGG
TTCCTGACTTACACAACGTGTTTCCaaATCATCCAGTAAACCGCC
CCTCGTAAATCCTCATCAaaTTGACTCGCTGCTGCTGCCGCAGGT
AAGCCGGTCGGCCTGGAGCTGGGTCaaATCATCCAGTAAACCGCC
CCTCGTAAATCCTCATCAaaGGGGAGATCGTTTACCAGCACAGAA
GACGAACCTTTACCCACAATCCTCCaaATCATCCAGTAAACCGCC
CCTCGTAAATCCTCATCAaaCCTTGTCGCCGTGCTCACGTTGACC
AGAGAGAAAGCGGTCAGGTTCTTCTaaATCATCCAGTAAACCGCC
CCTCGTAAATCCTCATCAaaGGAGCGTGGCACCGGTTCCTCCGTC
TGTTGTTGTTGAAGGAGCGCAGGGAaaATCATCCAGTAAACCGCC
CCTCGTAAATCCTCATCAaaGGAGCTCAGCATCTAATGCACGCAC
GAAGAGCAGGACAAGGAGGAGGAGGaaATCATCCAGTAAACCGCC
CCTCGTAAATCCTCATCAaaTTCCTCGAGCAATGTGTTTGGTCAG
CAGGAGTACAAATAAAGAAATAAAGaaATCATCCAGTAAACCGCC
CCTCGTAAATCCTCATCAaaTGTGCTGTGGTGGAAAGGGGGCGGG
CGGTGTGCGTGTGTGTGTGTGTGTGaaATCATCCAGTAAACCGCC
CCTCGTAAATCCTCATCAaaAGGAAAAACACTCACATGTGGGTCT
GTGGGATGTTCCTGGGAATTTATAAaaATCATCCAGTAAACCGCC
CCTCGTAAATCCTCATCAaaACACACACACACACACACACACACA
TTCACACACACACACACACACACACaaATCATCCAGTAAACCGCC
CCTCGTAAATCCTCATCAaaTTTCTCACTTTATGTTGCTCACACT
ACACACACACACACACACACACAGTaaATCATCCAGTAAACCGCC
CCTCGTAAATCCTCATCAaaCTGTACGAAAGAGGGAGGGCACCAC
TTCAGAGGGGAGCTATCGCCCTCATaaATCATCCAGTAAACCGCC
CCTCGTAAATCCTCATCAaaACACTGTAAGGGAATGCTACAATTG
CCCCCAGTCCATCTCCACCTCCCATaaATCATCCAGTAAACCGCC
CCTCGTAAATCCTCATCAaaATTATAGTGGCTGCTGGCACTGTTT
GAAAGCAATCCCACTGGCATTGAGGaaATCATCCAGTAAACCGCC
